# A triple threat: the *Parastagonospora nodorum* SnTox267 effector exploits three distinct host genetic factors to cause disease in wheat

**DOI:** 10.1101/2021.02.25.432871

**Authors:** Jonathan K. Richards, Gayan Kariyawasam, Sudeshi Seneviratne, Nathan A. Wyatt, Steven S. Xu, Zhaohui Liu, Justin D. Faris, Timothy L. Friesen

## Abstract

*Parastagonospora nodorum* is a fungal pathogen of wheat. As a necrotrophic specialist, it deploys a suite of effector proteins that target dominant host susceptibility genes to elicit programmed cell death (PCD). Nine effector – host susceptibility gene interactions have been reported in this pathosystem, presumed to be governed by unique pathogen effectors. This study presents the characterization of the SnTox267 necrotrophic effector that hijacks two separate host pathways to cause necrosis. An association mapping approach identified *SnTox267* and the generation of gene-disrupted mutants and gain-of-function transformants confirmed its role in *Snn2*-, *Snn6*-, and *Snn7*-mediated necrosis. The *Snn2* and *Snn6* host susceptibility genes were complementary, and together they functioned cooperatively to elicit SnTox267-induced necrosis in the same light-dependent PCD pathway. Additionally, we showed that SnTox267 targeted *Snn7*, resulting in light-independent necrosis. Therefore, SnTox267 co-opts two distinct host pathways to elicit PCD. *SnTox267* sequence comparison among a natural population of 197 North American *P. nodorum* isolates revealed 20 protein isoforms conferring variable levels of virulence, indicating continuing selection pressure on this gene. Protein isoform prevalence among discrete populations indicated that SnTox267 has likely evolved in response to local selection pressures and has diversified more rapidly in the Upper Midwest. Deletion of *SnTox267* resulted in the upregulation of the unrelated effector genes *SnToxA*, *SnTox1*, and *SnTox3*, providing evidence for a complex genetic compensation mechanism. These results illustrate a novel evolutionary path by which a necrotrophic fungal pathogen uses a single proteinaceous effector to hijack two host pathways to induce cell death.
