## Supplemental Table 1 for "A triple threat: the *Parastagonospora nodorum* SnTox267 effector exploits three distinct host genetic factors to cause disease in wheat"

### Sheet: Sheet1
Supplementary Table 1. Phenotypic scores for the natural population inoculated on BG223 and ITMI37
	BG223					ITMI 37
Isolate	Rep 1	Rep 2	Rep 3	Rep 4	Average	Rep 1	Rep 2	Rep 3	Rep 4	Avarage
98-13025-2	1.5	0.5	1	NA	1	2	2	2	NA	2
98-13042-1	2.5	2.5	2.5	NA	2.5	2	2	2	NA	2
98-13050-1	2.5	2.5	2.5	NA	2.5	2.5	3	1.5	NA	2.33333
98-13063-1	1.5	2.5	0	NA	1.33333	1	0	0	NA	0.333333
98-13066	0	0	_	NA	0	0	0	0	NA	0
98-13082	3.5	2	2.5	NA	2.66667	1.5	2	2	NA	1.83333
98-13091-2	2.5	2	1	NA	1.83333	2.5	2.5	2	NA	2.33333
AR1-1	2	2.5	1.5	NA	2	1.5	2	2	NA	1.83333
AR2-1	1.5	0	1.5	NA	1	1	2	2	NA	1.66667
AR3-1	1.5	1	1.5	NA	1.33333	1	2	1.5	NA	1.5
AR4-1	1.5	1.5	1.5	NA	1.5	2	2.5	1.5	NA	2
AR5-1	2	1.5	2	1.5	1.75	2.5	1.5	3	1	2
AR6-1	2	0	1.5	2	1.375	1.5	1	1.5	1	1.25
BBC03 Sn-1	1.5	2.5	0.5	NA	1.5	2	2	2	NA	2
BBC03 Sn-3	1.5	3	2	NA	2.16667	2	2.5	1	NA	1.83333
BBC03 Sn-5	1.5	2.5	1	NA	1.66667	4	2	1.5	NA	2.5
BBC04 Sn-1	1.5	3	1.5	NA	2	2	1.5	1.5	NA	1.66667
BBC04 Sn-2	1.5	3	2	NA	2.16667	2.5	2.5	2.5	NA	2.5
BBC04 Sn-5	1.5	3	2.5	NA	2.33333	2.5	2	2	NA	2.16667
BBC04 Sn-6	2.5	3	2.5	2	2.5	2	3	3.5	1.5	2.5
FgoG10 Sn-1	1.5	2.5	3	NA	2.33333	2	1	2	NA	1.66667
FgoN10 Sn-2	1.5	2.5	2	NA	2	1.5	2.5	2	NA	2
FgoN10 Sn-3	1.5	3	2.5	NA	2.33333	2	3	2	NA	2.33333
FgoN10 Sn-4	2.5	3	2	2	2.375	2.5	2	2.5	2.5	2.375
GA9-1	1.5	1.5	1.5	NA	1.5	2	3	1.5	NA	2.16667
GA9-2	1.5	1.5	1	NA	1.33333	1.5	2	1.5	NA	1.66667
GA9-3	1.5	1.5	2.5	NA	1.83333	2	2	2	NA	2
GA9-4	1.5	0	2	NA	1.16667	2	2	2	NA	2
GA9-5	2	3	1	1	1.75	2	2	1	1	1.5
LDN03 Sn-1	1.5	1	2	NA	1.5	1.5	2	1.5	NA	1.66667
LDN03 Sn-10	1.5	3	2	NA	2.16667	1.5	2.5	1.5	NA	1.83333
LDN03 Sn-11	0	0	0.5	0	0.125	0	0	0	0	0
LDN03 Sn-2	1.5	0	2.5	NA	1.33333	2	1.5	2	NA	1.83333
LDN03 Sn-3	1.5	1.5	2.5	NA	1.83333	2	3	2.5	NA	2.5
LDN03 Sn-4	1.5	4	3.5	NA	3	2.5	3.5	2.5	NA	2.83333
LDN03 Sn-5	1.5	3.5	2.5	NA	2.5	2.5	2.5	3	NA	2.66667
LDN03 Sn-6	1.5	3	3.5	NA	2.66667	3	3.5	3.5	NA	3.33333
LDN03 Sn-7	1	0.5	1.5	0	0.75	1.5	1	0.5	1.5	1.125
LDN03 Sn-8	1.5	2	1	1.5	1.5	1.5	1.5	1.5	3.5	2
LDN03 Sn-9	2	2	1	1.5	1.625	2	1.5	2.5	1.5	1.875
LDN05 SN-2	2.5	3	2.5	3	2.75	2.5	3	2	2	2.375
LDN05 Sn-4	3.5	2.5	3.5	1.5	2.75	2.5	3.5	2.5	2	2.625
LDN05 Sn-5	2.5	2.5	3.5	2	2.625	2.5	1.5	2	2.5	2.125
LDN07 Sn-1	2.5	2.5	1.5	2	2.125	2	3.5	2	2.5	2.5
LDN07 Sn-2	1.5	2.5	2.5	3.5	2.5	1.5	2.5	2.5	3	2.375
LDN07 Sn-3	2	2	1.5	1.5	1.75	1.5	0	2.5	2.5	1.625
LDN07 Sn-4	2.5	3.5	2.5	3.5	3	1.5	2.5	1.5	2	1.875
LDN07Sn-5	2	0	1.5	2.5	1.5	0.5	0.5	1.5	1.5	1
LDN08Sn-1	2	3.5	3	2.5	2.75	1.5	3	3	3	2.625
LDN08Sn-2	2.5	3	2.5	3	2.75	3.5	3	3.5	2.5	3.125
LDN08Sn-3	2	2	2.5	2	2.125	2.5	1	2.5	2.5	2.125
LDN08Sn-4	0	1.5	0	0	0.375	0.5	3	0	0	0.875
LDN08Sn-5	3.5	3	3.5	4	3.5	2.5	2.5	2	2.5	2.375
MD4-1	1.5	2	1	NA	1.5	1.5	2	2	NA	1.83333
MD4-2	1.5	3	3	NA	2.5	2.5	3	2	NA	2.5
MD4-3	2.5	1	2	1.5	1.75	3	1	2.5	2.5	2.25
MN-2	1.5	2	2	NA	1.83333	0	2.5	2.5	NA	1.66667
MN-3	1.5	2	2.5	NA	2	2	3	2	NA	2.33333
MN-4	1.5	4	3	NA	2.83333	1	3	2	NA	2
MN-5	1.5	3	2.5	NA	2.33333	2	3	2	NA	2.33333
MN-6	1.5	3	2.5	NA	2.33333	3	2	2.5	NA	2.5
MN-7	2.5	2.5	2.5	3	2.625	2	1.5	3.5	3	2.5
MN-8	2	2.5	2.5	3.5	2.625	1.5	1.5	2.5	2.5	2
NC 7-1	1.5	1.5	2	NA	1.66667	2.5	2.5	3	NA	2.66667
NC 8-11	1.5	1.5	2	NA	1.66667	1.5	1.5	1.5	NA	1.5
NC 8-7	1.5	0.5	1.5	NA	1.16667	2	3	1.5	NA	2.16667
NC 9-12	3	2	2.5	2	2.375	2	1	3	1	1.75
NC 9-5	1.5	2	2.5	NA	2	2	2.5	2	NA	2.16667
NC8-3	1.5	0	2	NA	1.16667	1	1	2.5	NA	1.5
NC8-4	1.5	0.5	2.5	NA	1.5	2	2	2	NA	2
NC8-6	1.5	0.5	2.5	NA	1.5	2.5	1.5	1.5	NA	1.83333
NC8-8	1.5	1	1.5	NA	1.33333	2	1.5	2	NA	1.83333
NDJ16Sn-1	3.5	2	3	2	2.625	3.5	2.5	3.5	2.5	3
NDJ16Sn-10	3.5	2.5	3	3	3	3	2.5	2.5	3	2.75
NDJ16Sn-11	3.5	2	2	2.5	2.5	3	1.5	2	1.5	2
NDJ16Sn-12	4.5	2	3.5	3	3.25	1.5	2.5	3.5	2.5	2.5
NDJ16Sn-13	3	1.5	1.5	4	2.5	2	NA	2.5	2.5	2.33333
NDJ16Sn-14	1.5	1.5	4	2	2.25	2	2.5	4	2.5	2.75
NDJ16Sn-15	2.5	3	1	2	2.125	1.5	3.5	2.5	2	2.375
NDJ16Sn-16	2	1	1.5	1	1.375	2.5	2	2.5	1	2
NDJ16Sn-17	2.5	2	2.5	2.5	2.375	3	2.5	2	4	2.875
NDJ16Sn-18	2	3.5	2.5	2.5	2.625	2.5	3.5	3.5	2.5	3
NDJ16Sn-19	1	2	2.5	2	1.875	3	1	1.5	3.5	2.25
NDJ16Sn-2	3.5	0	3	3	2.375	3.5	1.5	2.5	1.5	2.25
NDJ16Sn-20	2.5	1.5	3	2	2.25	2	2	2.5	2.5	2.25
NDJ16Sn-21	2.5	2.5	3	2.5	2.625	3	2	3	3	2.75
NDJ16Sn-22	2	2	1.5	2	1.875	2.5	1.5	1.5	1.5	1.75
NDJ16Sn-23	3.5	3	2.5	2	2.75	3.5	4	3	3	3.375
NDJ16Sn-24	2.5	2	2.5	2	2.25	2	1.5	1.5	2.5	1.875
NDJ16Sn-25	3.5	2.5	2	2.5	2.625	3.5	2	3.5	3	3
NDJ16Sn-3	3.5	1	1.5	2.5	2.125	3.5	1.5	2.5	3	2.625
NDJ16Sn-4	2	0	1	0	0.75	0	0	2	1	0.75
NDJ16Sn-5	3.5	0	1.5	2.5	1.875	3.5	1	2	1.5	2
NDJ16Sn-6	3	3	2.5	1	2.375	2.5	3.5	3.5	2	2.875
NDJ16Sn-7	2.5	0	1.5	1.5	1.375	2.5	1.5	2	2.5	2.125
NDJ16Sn-8	4.5	0.5	2	2	2.25	3	1.5	2.5	1	2
NDJ16Sn-9	2	1	2	1.5	1.625	3	1	2.5	1.5	2
NDM16 Sn-1	0	0	0	2	0.5	0.5	0	0	0.5	0.25
NDM16 Sn-10	0	0	0	0	0	0	0.5	0	0.5	0.25
NDM16 Sn-2	2	0	0.5	0.5	0.75	0.5	0	0	0	0.125
NDM16 Sn-3	2.5	2.5	2.5	3	2.625	2	2	2.5	1.5	2
NDM16 Sn-4	1.5	3	1.5	3	2.25	1.5	2.5	2.5	3	2.375
NDM16 Sn-5	1	0.5	0.5	1.5	0.875	0.5	0.5	1.5	1.5	1
NDM16 Sn-6	0	0	1	1	0.5	0	0	0	1.5	0.375
NDM16 Sn-7	2.5	2	2.5	2.5	2.375	2	3	2	3	2.5
NDM16 Sn-8	3	1.5	2.5	4	2.75	1	3	2.5	3.5	2.5
NDM16 Sn-9	2	3	2.5	3.5	2.75	1.5	2.5	1.5	1.5	1.75
NDP16 SN-1	2	0.5	2	2	1.625	1	1.5	1	2.5	1.5
NDP16 SN-10	0	0	0	0	0	0	0	0	0	0
NDP16 Sn-11	0	0.5	0	1	0.375	0.5	0	0	0	0.125
NDP16 Sn-12	0.5	1.5	2.5	0	1.125	0.5	1	0	0	0.375
NDP16 SN-2	3	1.5	1	2.5	2	2.5	1.5	1.5	3	2.125
NDP16 SN-3	1.5	1	1.5	2	1.5	2	2	2	2.5	2.125
NDP16 SN-4	0.5	0	1.5	1	0.75	0.5	0	0	0.5	0.25
NDP16 SN-5	0	0.5	0	0	0.125	0	0	0	0	0
NDP16 SN-6	1	1.5	1.5	2	1.5	0.5	1.5	2	2.5	1.625
NDP16 SN-7	0.5	0	1	2.5	1	0	0	1	0.5	0.375
OH03 Sn-1051	1.5	0	1	NA	0.833333	2	2	1.5	NA	1.83333
OH03 Sn-1180	1.5	1	2	NA	1.5	1.5	2	2.5	NA	2
OH03 Sn-123	1.5	2	3	NA	2.16667	2	1.5	1.5	NA	1.66667
OH03 Sn-1354	1.5	2	2	NA	1.83333	2	1.5	1.5	NA	1.66667
OH03 Sn-14	1.5	1	2	NA	1.5	2	1	1.5	NA	1.5
OH03 Sn-1501	1.5	1	2	NA	1.5	1	2	1	NA	1.33333
OH03 Sn-1553	1.5	1	2	NA	1.5	2	1	1	NA	1.33333
OH03 Sn-39	1.5	1.5	1.5	NA	1.5	3	1.5	1.5	NA	2
OH03 Sn-601	1.5	1.5	2	NA	1.66667	2	1	2	NA	1.66667
OH03 Sn-61	1.5	2	2	NA	1.83333	2	1.5	2	NA	1.83333
OH03 Sn-65	1.5	2	1.5	NA	1.66667	2	1.5	1.5	NA	1.66667
OH03 Sn-69	1.5	_	2	NA	1.75	1.5	1	2	NA	1.5
OH03 Sn-8	1.5	1	2	NA	1.5	2	1.5	2	NA	1.83333
OH03 Sn-801	1.5	2	2	NA	1.83333	2	2	1.5	NA	1.83333
OH03 Sn-84	1.5	1	2	NA	1.5	2	2	2	NA	2
OH03 Sn-850	2	1.5	2	1.5	1.75	3	1	2.5	1	1.875
OKG16-1	1.5	0.5	2.5	1.5	1.5	3.5	1	1.5	1.5	1.875
OKG16-10	3.5	2	2	1.5	2.25	2.5	2	2	1.5	2
OKG16-11	2	1.5	2	2	1.875	1	1.5	0	1.5	1
OKG16-12	1.5	2.5	2.5	2	2.125	1	1	2.5	2.5	1.75
OKG16-13	1.5	2	1.5	1	1.5	2	1.5	2	1	1.625
OKG16-14	2	2	2	2	2	2	2	1.5	2.5	2
OKG16-15	2	3.5	1.5	3.5	2.625	1	2	1	1.5	1.375
OKG16-16	1	0	2.5	2	1.375	2	0.5	1.5	1.5	1.375
OKG16-17	1	2.5	1	2	1.625	1.5	1.5	1	1.5	1.375
OKG16-2	2	1.5	2	2.5	2	2.5	1.5	2	1	1.75
OKG16-3	1	1.5	3	2	1.875	3	1.5	1.5	1	1.75
OKG16-4	2.5	1.5	2	2.5	2.125	2.5	3	2.5	2	2.5
OKG16-5	1.5	1	1	1	1.125	1.5	1	1	1.5	1.25
OKG16-6	2	0.5	3	2	1.875	2.5	2	1	1.5	1.75
OKG16-7	1	1	3.5	2	1.875	3.5	1	1.5	2	2
OKG16-8	2	2	3	2.5	2.375	3.5	3	1.5	1.5	2.375
OKG16-9	0.5	1	1	2	1.125	3	2	1.5	1.5	2
SC 3-1	1.5	1	1.5	NA	1.33333	1.5	1	2	NA	1.5
SC 3-2	1.5	1.5	2	NA	1.66667	1.5	1.5	1.5	NA	1.5
SC3-3	1.5	1.5	2	NA	1.66667	1	2	2	NA	1.66667
SC3-4	3	1.5	2	3	2.375	2	1.5	2	3	2.125
SDRF16-1	0.5	1.5	1.5	4	1.875	1.5	2.5	1.5	2.5	2
SDRF16-2	3.5	1	1.5	2	2	2.5	1	2	1	1.625
SDRF16-4	1.5	1	1.5	1.5	1.375	2	1.5	2.5	1	1.75
SDRF16-5	1	1	1.5	1	1.125	1	1.5	1.5	1.5	1.375
SDRF16-6	1.5	2	1.5	1.5	1.625	0.5	1.5	1	2	1.25
SDRF16-7	2.5	1.5	3.5	2.5	2.5	2	2	2.5	2	2.125
SDRF16-8	1	2	1.5	1	1.375	1	0.5	2	1.5	1.25
SDRF16-9	2	2	1.5	1.5	1.75	1	2	1.5	1.5	1.5
Sn2000	1.5	0.5	0	NA	0.666667	0	0	0	NA	0
SN330NY91	1.5	1.5	2	NA	1.66667	1.5	2.5	1.5	NA	1.83333
SN335NY91	1.5	2	2	NA	1.83333	1.5	2	2	NA	1.83333
SN345NY91	1.5	0.5	1	NA	1	1	2	1.5	NA	1.5
SN349NY91	1.5	2	2	NA	1.83333	2	2	1.5	NA	1.83333
SN351NY91	1.5	0.5	2	NA	1.33333	2.5	1	1.5	NA	1.66667
SN356NY91	1.5	2	1	NA	1.5	1.5	2	1	NA	1.5
SN358NY91	1.5	0.5	1	NA	1	1.5	1.5	0.5	NA	1.16667
SN366NY91	1.5	1.5	2.5	NA	1.83333	1.5	2	0.5	NA	1.33333
SN369NY91	1.5	1.5	0	3	1.5	2	_	0	2	1.33333
SN377NY91	4.5	1.5	2	1	2.25	2.5	1.5	3.5	2.5	2.5
Sn50	1.5	2.5	2	NA	2	1	2	3	NA	2
Sn-6 (Sn69-1)	1.5	3	3.5	NA	2.66667	2	2	2.5	NA	2.16667
SnOre11-1	1.5	1	1.5	NA	1.33333	2	2.5	1	NA	1.83333
SnOre11-2	1.5	2	2	NA	1.83333	_	2	1.5	NA	1.75
SnOre11-3	1.5	0.5	1	NA	1	2	2.5	1	NA	1.83333
SnOre11-4	1.5	1.5	2	NA	1.66667	1	1.5	1	NA	1.16667
SnOre11-5	1.5	_	2	NA	1.75	1	2.5	2.5	NA	2
SnOre11-6	1.5	0	2	NA	1.16667	1.5	1.5	2	NA	1.66667
SnOre11-7	3	1	2	2.5	2.125	2.5	0	2	2	1.625
SnOre11-8	1.5	0.5	1.5	1.5	1.25	3	2	2	2.5	2.375
SNOV92X D1.3	1.5	0	2.5	NA	1.33333	2	1	2	NA	1.66667
SNOV92X D4.1	1.5	1.5	1	NA	1.33333	1.5	1.5	2	NA	1.66667
SNOV92X F1.1	1.5	1.5	1.5	NA	1.5	2.5	1.5	1	NA	1.66667
SNOV92X F2.1	1.5	1.5	2	NA	1.66667	2.5	2	2.5	NA	2.33333
SNOV92X H1.4	1.5	2	2	NA	1.83333	2	2	2.5	NA	2.16667
TN 5-1	1.5	1	2	NA	1.5	2	1	1.5	NA	1.5
TN5-2	1.5	1	2	NA	1.5	1.5	0.5	2	NA	1.33333
TN5-3	1.5	1	2	NA	1.5	1.5	1	2	NA	1.5
TN5-4	1.5	1.5	1.5	NA	1.5	2.5	1.5	2	NA	2
TN5-5	3	0.5	2	1.5	1.75	3	1	0.5	1	1.375
VA 5-2	1.5	1.5	2	NA	1.66667	2	1.5	1.5	NA	1.66667
VA 5-3	1.5	2	2	NA	1.83333	2	2	1	NA	1.66667
VA 5-4	1.5	2	1.5	NA	1.66667	1.5	2	1.5	NA	1.66667
VA 5-5	2	2.5	3	1	2.125	2.5	1.5	2.5	1.5	2
