## Supplemental Table 2 for "A triple threat: the *Parastagonospora nodorum* SnTox267 effector exploits three distinct host genetic factors to cause disease in wheat"

### Sheet: Sheet1
Supplementary Table 2. Average virulence of SnTox267 isoforms
Isoform	Count	Proportion (%)	BG223	ITMI37	Notable a.a. substitions/mutations	VANAPE copies
Isoform 1	65	34.5745	2.16546	2.11026		2
Isoform 2	61	32.4468	1.66462	1.80123	D137A, T244S	2
Isoform 3	19	10.1064	1.84868	1.91667		2
Isoform 4	11	5.85106	0.844697	0.625	Premature stop codon	1
Isoform 5	8	4.25532	1.4375	1.6875		2
Isoform 6	6	3.19149	1.68056	1.69444	T244S	2
Isoform 7	2	1.06383	1.5	1.5625	T244S	2
Isoform 8	2	1.06383	1.8125	1.4375		2
Isoform 9	2	1.06383	1.5625	1.875		2
Isoform 10	2	1.06383	2.41667	2.16667		3
Isoform 11	1	0.531915	0.125	0	Premature stop codon	1
Isoform 12	1	0.531915	0.75	0.75	T244V	1
Isoform 13	1	0.531915	0.875	1	F187Y, T244A	2
Isoform 14	1	0.531915	0.75	1.125	Premature stop codon	2
Isoform 15	1	0.531915	1.83333	2.16667	T244S	2
Isoform 16	1	0.531915	1.375	1.75	T244S	2
Isoform 17	1	0.531915	2.125	2.125		2
Isoform 18	1	0.531915	0	0		1
Isoform 19	1	0.531915	1.33333	1.66667	T244S	3
Isoform 20	1	0.531915	2.16667	1.83333		2
