## Supplemental Table 3 for "A triple threat: the *Parastagonospora nodorum* SnTox267 effector exploits three distinct host genetic factors to cause disease in wheat"

### Sheet: Sheet1
Supplementary Table 3. Primers used in this study
Primer Name	Sequence (5'-3')
SnTox2 KO F0	GATGTAAGCTCAAGCGATGCAAACA
SnTox2 KO F1	GTACCACGTGGCTAGCTTCC
SnTox2 KO R1	CACTGGCCGTCGTTTTACAACGTCGAGTTCGCGGAAACTCACTT
SnTox2 KO F2	TCATGGTCATAGCTGTTTCCTGTGACACAAACACGTGCGACAAC
SnTox2 KO R2	ATGCAATGCCCGACTCTATC
SnTox2_DONR_F	GGGGACAAGTTTGTACAAAAAAGCAGGCTCATAATCCTAGTAAGGGATG
SnTox2_DONR_RS	GGGGACCACTTTGTACAAGAAAGCTGGGTCTTAGATACCGTGCCATGAGA
M13F	GTAAAACGACGGCCAG
M13R	CAGGAAACAGCTATGAC
HY	GGATGCCTCCGCTCGAAGTA
YG	CGTTGCAAGACCTGCCTGAA
